# Evaluation of Enterobacterales carrying *Acinetobacter*-associated *bla*_OXA_ genes—United States, 2017–2022

**DOI:** 10.1101/2025.06.05.655513

**Authors:** Giulia Orazi, Alyssa G. Kent, Nadine Wilmott, Desbelet Berhe, Cynthia Longo, Porscha Bumpus-White, Debra Rutledge, Gregory Hovan, Ilsa M. Villegas Correa, Inelia Otero Pagán, Penny Coe, Michelle Therrien, Amelia Bhatnagar, Susannah L. McKay, Allison C Brown, Alison Laufer Halpin, Sarah Sabour

## Abstract

Through their ability to hydrolyze carbapenems, Ambler class D beta-lactamases endanger patients by limiting the clinical efficacy of beta-lactam antimicrobials. Further, plasmid-mediated transmission can increase mobility of carbapenemase genes between bacteria and facilitate their spread between patients. In the United States and elsewhere, the plasmid-mediated Ambler class D carbapenemase genes *bla*_OXA-23-like_, *bla*_OXA-24/40-like_, and *bla*_OXA-58-like_ are commonly associated with *Acinetobacter* species and have rarely been reported outside of this genus. However, multiple recent international reports indicate detection of Enterobacterales isolates carrying *Acinetobacter*-associated class D carbapenemase genes. This evaluation aimed to provide insight into whether Enterobacterales harboring these class D genes may be circulating undetected in the United States, thereby signaling a need for adapting testing strategies to prioritize the detection of these potentially emerging public health threats. We analyzed whole-genome sequencing data generated through multiple Centers for Disease Control and Prevention (CDC) activities, including testing conducted across the Antimicrobial Resistance Laboratory Network, to determine whether any Enterobacterales isolates sequenced from 2017–2022 harbored *Acinetobacter*-associated class D carbapenemase genes. Among ∼10,000 predominantly carbapenem-resistant Enterobacterales isolates, we identified only a single Enterobacterales isolate harboring an *Acinetobacter*-associated class D gene – a *Klebsiella pneumoniae* isolate harboring a *bla*_OXA-23-like_ gene. Our findings suggest that *bla*_OXA-23-like_, *bla*_OXA-24/40-like_, and *bla*_OXA-58-like_ genes are rare among Enterobacterales isolates sequenced through CDC public health activities in the United States and do not warrant changes to current testing priorities at this time.
