## Supplemental Table 1 for "Evaluation of Enterobacterales carrying *Acinetobacter*-associated *bla*_OXA_ genes—United States, 2017–2022"

### Sheet: Table S1
Table S1. Antimicrobial resistance genes detected in a Klebsiella pneumoniae isolate that was collected through the Antimicrobial Resistance Laboratory Network in 2017.
Antibiotic class	Gene	RefSeq accession	Percent identity*
Beta-lactam	ampH	CP003785	S[99NT],G[99NT/99AA]
Beta-lactam	blaLAP-2	NG_049264.1	S[100NT],G[100NT/100]
Beta-lactam	blaOXA-1095	NG_049444.1	G[99NT/99AA]
Beta-lactam	blaSHV-12	NG_050590.1	S[100NT],G[100NT/100AA]
Beta-lactam	blaTEM-212	NG_050245.1	S[100NT],G[100NT/100AA]
Fosfomycin	fosA5	NG_047881.1	G[95NT/99AA]
Tetracycline	tetA	JX424423	S[100NT],G[100NT/100AA]
Tetracycline	tetR	HF545434	S[100NT],G[100NT/100AA]
Trimethoprim	dfrA1	NG_047676.1	S[100NT],G[100NT/100AA]
Trimethoprim	dfrB1	AY139601	S[100NT],G[100NT/100AA]
Sulfonamide	sul1	NG_048082.1	S[100NT],G[100NT/100AA]
Sulfonamide	sul2	NG_051852.1	S[100NT],G[100NT/100AA]
Quinolone	qnrS1	NG_050543.1	S[100NT],G[100NT/100AA]
Aminoglycoside	aadA11	NG_047330.1	S[100NT],G[100NT/100AA]
Quaternary ammonium compound efflux	qacEdelta1	NG_048042.1	S[100NT]
Multidrug efflux	emrD	FJ744595.1	S[99NT],G[99NT/99AA]
Multidrug efflux	kdeA	CP000647.1	S[99NT],G[99NT/100AA]
Multidrug efflux	oqxB25	NG_050444.1	G[99NT/100AA]
*All hits were identified with 100% coverage to reference genes. S, SRST2; G, GAMMA; NT, percent nucleotide identity; AA, percent amino acid identity
